# Methods and techniques enabling multi-kilobase long-range genomic rewrite/replace editing

**DOI:** 10.1101/2023.08.05.551844

**Authors:** Christopher A Piggott, Laurentia V Tjang, Selina Chen, Utsav Tatu, Hannah Hirou, Antonina Jaroszewska, Emma McIntyre, Jocelin Chen, Joelle V Faybishenko, Richard V Gavan, Chris R Hackley

## Abstract

CRISPR enabled cell and gene therapies have the potential to revolutionize the field of genetic medicine. However, the vast majority of rare diseases remain untreatable due to the limitations of current tools and techniques. To date, most corrective therapeutic approaches have been restricted to mutation-by-mutation approaches, where either HDR, or newer techniques such as base or prime editing, rewrite small regions of DNA at a time (∼1-100 bp). While these approaches are powerful, short editing windows (relative to the size of human genes) are financially and/or technically incompatible with most rare-disease mutation profiles. Here, we demonstrate for the first time that CRISPR/Cas9 can be used to “rewrite” 7kb+ sections of the human genome simultaneously via a selection-free process we have named “long-range rewriting”. Long-range rewriting approaches are compatible with multiple nucleases, cell types and genomic loci, and can be used with both double-strand break (DSB) and non-DSB based approaches.
