## Supplemental Table 1 for "Methods and techniques enabling multi-kilobase long-range genomic rewrite/replace editing"

### Sheet: Primers
Primer Name	Sequences
oCH963	CCTAATACCAGGCCCCTCTC
oCH964	TCAACAAAGCAGGTCCATGA
oCH1325	GTCATCTCCCCTTACTGAGTCTG
oCH1328	GAGAAAGTCAGTGGACTAGGG
oCH988	GTGGAGAGGGCTTTTGACTG
oCH987	GAGGTTTCTGCTGCCTTTTG
oCH1332	TCAGGTAAAGGGTGCACCGG
oCH1333	GAGGCTAACGTACCATCTTCGA
oCH1512	CCCCTGCAGCTCATAAGGTT
oCH1515	CTCCTAGAGGCATGCATCCC
oCH0005	TGCTCCAGTCTGAGCTGGTT
oCH0016	TGCTTGTCCCTTCTTGTTCC
oCH0807	CATGGTTTTAGGCTGCCTCT
oCH0804	GGCCTGGCATATGTACTTGAA
oCH0892	GGACGTTGATGTTTTCATTGTG
oCH0891	TGGCAGGCTCTAAGAGGAGA
Primer Pairs	Tm	Extenstion Time	Cycles
oCH963 + oCH964	63 C	2:45 min	35
oCH1325 + oCH1328	55 C	4:00 min	35
oCH987 + oCH988	58 C	5:00 min	35
oCH1332 + oCH1333	55 C	9:00 min	35
oCH1512 + oCH1515	62 C	5:00 min	35
oCH0005 + oCH0016	62 C	4:00 min	35
oCH0804 + oCH0807	58 C	5:00 min	35
oCH0891 + oCH0892	58C	8:00 min	35

### Sheet: Repair Template sequences
Repair Template	Sequence
F8-Exon-14	CCTAATACCAGGCCCCTCTCAGAGGGGAGGGTAAATAAAAGTCCATTTTGGTAACTAGTTTGACGAGAATCTCTAATTGTTTCCCTGTTTTTCTTATAATGTCTGCCTTTGAATTATCCTCTTTTTTTCAAGAGTTCCATCATATAATGTATTCCTTTTTGCTTACAGATTGACCTCCTAGAGGCATGCATCCCCCTGCTCCAGTCTGAGCTGGTTCTCTCTAGGCCTGAGGCTCAGTTATCAACTTGGGACTTTTATTTACCCTCCCTCAGGATAGGTACCTGGTTCTTGGATACCAGGTCTTACTCTTGTTTGAGATACTCCTTTATTTTGGTGGCAAACATTCCATAATCACTTCCTGATAATGGTGACATTTGAGGTAGATTTTCTGAGTCTTTA…
PAH-Exons-6-8	AGAGGCAGCCTAAAACCATGGTTTGGTAGCTGGGATCATGAGAAGGTTGAATGGTGTTCTGATGTACCTAGGCTCCAACCCTGCCACTAACCAGCTGTGTGACCTGGGGTTACATTATCAGCCACCCTGTGCCTCAGTTTTAATAAAAGTGGATCAGTCAAAAGCCCTCTCCACCAGTCATCTTCCTCACAAAGAAGCACAAGAATCAAATGGAATGACCTATGAGCAAATGCTGAGCCAAGTATTGGGATTTCAGAATAATGGGATTGTGTGTGAATTTAATGGGCATTTTCCCTCAGCTGGCAGAAATAAACATTCCCACTGTCAAATAAAGAAGCTACCACTAAATATTTGAAACAAACAAACAAAAAAGTGGAATTTATTGCTTGCTAAGTGAGG…
APOB-Exon-30	GCTAGTTCATGGCAGGCTCTAAGAGGAGAGCCTCCTCCAGGGAGGAAAGGACTTTGGCTTTCTAGCAGATAATCTTCCTTGCTACTTGGAAGTCTTTTATTTTATTCAACAAATAGAAATATTTATTAAACATATCACGTGTATTAAATATTCTAGTAGGCAGTAACAGAAAGTAGACAGATAAGCCAGCAATTATAATTCAGTGTGAGAGGTGCTATGATAAAGTGTAGTATATAAGTATAAGGTAGAGTGGAAGCACTCAACAAGGGAACCTAAACAAAGCCTGTGGTGGTCAGGCAAGGCTTCCTGGAGGAATGCCTTTTGCTATCAGATTTTATCTTTGCATTACAGATGGAGGAGTCTATTGCACAATTGCCCCAGAAAAATGCGGCTTTATTA…
